# *EmbSAM*: Cell boundary localization and Segment Anything Model for fast images of developing embryos

**DOI:** 10.1101/2024.09.07.611795

**Authors:** Cunmin Zhao, Zelin Li, Pei Zhang, Yixuan Chen, Pohao Ye, Ming-Kin Wong, Lu-Yan Chan, Hong Yan, Chao Tang, Guoye Guan, Zhongying Zhao

## Abstract

Cellular shape dynamics are critical for understanding cell fate determination and organogenesis during development. However, fluorescence live-cell images of cell membranes frequently suffer from a low signal-to-noise ratio, especially during long-duration imaging with high spatiotemporal resolutions. This is caused by phototoxicity and photobleaching, which limit laser power and hinder effective time-lapse cell shape reconstruction, particularly in rapidly developing embryos. Here, we devised a new computational framework, *EmbSAM*, that incorporates a deep-learning-based cell boundary localization algorithm and the Segment Anything Model. *EmbSAM* enables accurate and robust three-dimensional (3D) cell membrane segmentation for roundworm *Caenorhabditis elegans* embryos imaged every 10 seconds. The cell shape data prior to gastrulation quantitatively characterizes a series of cell-division-coupled morphodynamics associated with cell position, cell identity, lineage, and fate, and can be accessed locally and online. The framework also exhibits potential in segmenting and quantifying the fluorescence labeling various cell-membraned-attached molecules in both wild-type and RNAi-treated embryos.
