## Supplemental Table 1 for "*EmbSAM*: Cell boundary localization and Segment Anything Model for fast images of developing embryos"

### Sheet: Table S1
Manually Annotated Individual Embryo	3D Slice Number [Time Point in Embryo]	3D Cell Region Number	2D Cell Region Number	2D Cell Region Number after Filtering	Original Literature
1	Total: 27 [30, 31, 32, 33, 34, 35, 36, 37, 50, 51, 52, 53, 54, 55, 56, 57, 64, 67, 70, 73, 76, 79, 82, 85, 88, 91, 94]	Total: 1572 [12, 13, 14, 14, 14, 15, 15, 15, 26, 26, 28, 28, 28, 42, 43, 44, 49, 51, 51, 53, 85, 86, 87, 92, 94, 97, 97]	49570	48421	Cao et al. 2020 https://doi.org/10.1038/s41467-020-19863-x
2	Total: 34 [1, 5, 9, 13, 17, 21, 25, 29, 33, 37, 41, 45, 49, 53, 57, 63, 69, 75, 81, 87, 93, 99, 105, 111, 117, 129, 135, 24, 34, 44, 54, 64, 74, 84]	Total: 2269 [3, 4, 6, 7, 8, 12, 14, 15, 24, 25, 26, 28, 44, 47, 51, 51, 86, 89, 97, 102, 150, 173, 182, 187, 194, 309, 335, 13, 24, 28, 47, 51, 87, 103]	78706	77562	Cao et al. 2020 https://doi.org/10.1038/s41467-020-19863-x
3	Total: 7 [24, 34, 44, 54, 64, 74, 84]	Total: 261 [8, 14, 24, 28, 47, 52, 88]	12426	11663	Cao et al. 2020 https://doi.org/10.1038/s41467-020-19863-x
4	Total: 7 [24, 34, 44, 54, 64, 74, 84]	Total: 470 [16, 26, 44, 53, 87, 96, 148]	17777	17175	Cao et al. 2020 https://doi.org/10.1038/s41467-020-19863-x
5	Total: 6 [78, 114, 123, 157, 172, 181]	Total: 2031 [98, 196, 297, 395, 497, 548]	56103	55257	Guan et al. 2023 https://doi.org/10.1101/2023.11.20.567849
6	Total: 6 [90, 123, 132, 166, 178, 185]	Total: 2015 [99, 198, 289, 397, 484, 548]	56515	55626	Guan et al. 2023 https://doi.org/10.1101/2023.11.20.567849
