## Supplemental Table 2 for "*EmbSAM*: Cell boundary localization and Segment Anything Model for fast images of developing embryos"

### Sheet: Table S2
Embryo Sample	Time Interval	Time Point	Genetic Background	Strain	Marker	Genotype	Original Literature
Emb6	15 s	171	Wild-Type	OD58	GFP::PH	unc-119(ed3) III; ltIs38 [pAA1; pie-1::GFP::PH(PLC1delta1); unc-119 (+)]	Audhya et al. 2005 https://doi.org/10.1083/jcb.200506124
Emb7	15 s	22	Wild-Type
Emb8	30 s	23	Wild-Type
Emb9	15 s	108	Wild-Type
Emb10	15 s	130	Wild-Type
Emb11	15 s	154	Wild-Type
Emb12	30 s	29	Wild-Type	YC0032	NMY-2::GFP; mCherry::H2B	cp13 [nmy-2::gfp + LoxP]; unc-119(ed3); tjls57 [pie-1::mCherry::his-48; unc-119(+)]	Lan et al. 2019 https://doi.org/10.26508/lsa.201800152
Emb13	30 s	30	Wild-Type
Emb14	2 s	494	Wild-Type
Emb15	2 s	128	Wild-Type
Emb16	2 s	165	Wild-Type
Emb17	20 s	66	nop-1 RNAi	YC0032	NMY-2::GFP; mCherry::H2B	cp13 [nmy-2::gfp + LoxP]; unc-119(ed3); tjls57 [pie-1::mCherry::his-48; unc-119(+)]	Lan et al. 2019 https://doi.org/10.26508/lsa.201800152
Emb18	20 s	72	spd-1 RNAi
Emb19	20 s	52	spd-1 RNAi
Emb20	30 s	42	par-3 RNAi
Emb21	/	/	Wild-Type	VJ266	ACT-5::GFP	fgEx12 [pact-5::act-5::GFP rol-6(su1006)]	Gobel et al. 2004 https://doi.org/10.1016/j.devcel.2004.05.018
Emb22	/	/	Wild-Type
Emb23	/	/	Wild-Type
Emb24	/	/	Wild-Type
Emb25	/	/	Wild-Type
Emb26	/	/	Wild-Type
